# RNA velocity in growing cells

**DOI:** 10.64898/2025.12.18.695252

**Authors:** Vishal Shah, Hia Ming, Brian Cleary

**Author notes:** Equal contribution (Vishal Shah, Hia Ming).

## Abstract

The ultimate promise of single cell “RNA velocity” methods is compelling: in principle, one can project forward the transcriptional state of each cell and map long-term expression trajectories. While there has been robust and ongoing articulation of limitations of existing methods, consensus frameworks fail to account for a fundamental aspect of cellular dynamics: growth. In a growing population, biomass (including RNA and other macromolecules) is constantly accumulating. This implies a homeostatic velocity (defined in the terms of production and degradation) that is positive, which is at odds with the conventional estimation, interpretation, and uses of velocity. Here, we investigate the consequences of omitting cell growth from the RNA velocity framework. We demonstrate systematic errors that arise in simulations of growing cells and show evidence for these artifacts in existing data. Finally, we point the way forward and highlight that explicitly accounting for cell growth can lead to new biological insights.
