## Supplemental Table 1 for "RNA velocity in growing cells"

### Sheet: Survey table
#	Paper (first author, year)	Type of paper	RNA velocity basis	Growth addressed?	Link
1	Bergen et al. (2021)	Method / review	Splicing	No	https://doi.org/10.15252/msb.202110282
2	Gao et al. (2022) – UniTVelo	New method	Splicing	No	https://doi.org/10.1038/s41467-022-34188-7
3	Riba et al. (2022) – DeepCycle	New method	Splicing	Partially	https://doi.org/10.1038/s41467-022-30545-8
4	Gorin et al. (2022) – RNA velocity unraveled	Method / review / critique	Splicing	No	https://doi.org/10.1371/journal.pcbi.1010492
5	Chen et al. (2022) – DeepVelo	New method	Splicing	No	https://doi.org/10.1126/sciadv.abq3745
6	Lange et al. (2022) – CellRank	New method	Splicing (velocity input)	No	https://doi.org/10.1038/s41592-021-01346-6
7	Wang & Zheng (2021) – Velo-Predictor	New method	Splicing	No	https://doi.org/10.1186/s12859-021-04330-1
8	Qiao & Huang (2021) – VeloAE	New method	Splicing	No	https://doi.org/10.1073/pnas.2105859118
9	Gayoso et al. (2024) – veloVI	New method	Splicing	No	https://doi.org/10.1038/s41592-023-01994-w
10	Li et al. (2024) – CellDancer	New method	Splicing	No	https://doi.org/10.1038/s41587-023-01728-5
11	Cui et al. (2024) – DeepVelo	New method	Splicing	No	https://doi.org/10.1186/s13059-023-03148-9
12	Li et al. (2024) – TFvelo	New method	Splicing (TF–target)	No	https://doi.org/10.1038/s41467-024-45661-w
13	Wang et al. (2024) – PhyloVelo	New method	Splicing (lineage / monotonic genes)	No	https://doi.org/10.1038/s41587-023-01887-5
14	Li et al. (2022) – MultiVelo	New method	Splicing (multi-omic)	No	https://doi.org/10.1038/s41587-022-01476-y
15	Zheng et al. (2023) – Pumping the brakes	Method / review / critique	Splicing	No	https://doi.org/10.1186/s13059-023-03065-x
16	Lederer et al. (2024) – VeloCycle	New method	Splicing	Partially	https://doi.org/10.1038/s41592-024-02471-8
17	Gao et al. (2024) – TopicVelo	New method	Splicing	No	https://doi.org/10.1073/pnas.2306901121
18	Kouadri Boudjelthia et al. (2023) – NeuroVelo	New method	Splicing	No	https://doi.org/10.1101/2023.11.17.567500
19	Burdziak et al. (2023) – scKINETICS	New method	Splicing (regulatory)	No	https://doi.org/10.1093/bioinformatics/btad267
20	Liao et al. (2024) – SDEvelo	New method	Splicing	No	https://doi.org/10.1038/s41467-024-55146-5
21	Li et al. (2025) – TSvelo	New method	Splicing	No	https://elifesciences.org/reviewed-preprints/108950
22	Qin et al. (2022) – Pyro-Velocity	New method	Splicing	No	https://doi.org/10.1101/2022.09.12.507691
23	Ge et al. (2025) – TIVelo	New method	Splicing	No	https://doi.org/10.1038/s41467-025-61628-x
24	Sabbioni et al. (2025) – BayVel	New method	Splicing	No	https://arxiv.org/abs/2505.03083
25	Singh et al. (2024) – Velorama	New method	Splicing	No	https://www.cell.com/cell-systems/fulltext/S2405-4712(24)00120-0
26	Aivazidis et al. (2025) – Cell2fate	New method	Splicing	No	https://doi.org/10.1038/s41592-025-02608-3
27	Weiler et al. (2024) – CellRank 2	New method	Splicing (+ labeling / pseudotime)	No	https://doi.org/10.1038/s41592-024-02303-9
28	Wang et al. (2026) – RegVelo	New method	Splicing (+ GRN)	No	https://doi.org/10.1016/j.cell.2026.04.022
29	Zhou et al. (2024) – STT	New method	Splicing (spatial)	No	https://doi.org/10.1038/s41592-024-02266-x
30	Long et al. (2025) – spVelo	New method	Splicing (spatial)	No	https://doi.org/10.1186/s13059-025-03701-8
31	Peng et al. (2026) – stVCR	New method	Splicing (spatial, OT)	Partially	https://doi.org/10.1038/s41592-026-03010-3
32	Qiu et al. (2022) – dynamo	New method	Both (splicing + labeling)	No	https://doi.org/10.1016/j.cell.2021.12.045
33	Qiu et al. (2020) – scNT-seq	Experimental method + application	Metabolic labeling	No	https://doi.org/10.1038/s41592-020-0935-4
34	Zhang et al. (2023) – FLOUR-seq / Region Velocity	Experimental method + new algorithm	Metabolic labeling (RNA lifecycle)	No	https://doi.org/10.1093/nar/gkad969
35	Yin et al. (2024) – Dyna-vivo-seq	Experimental method + application	Metabolic labeling (in vivo 4sU)	No	https://doi.org/10.1038/s41467-024-54202-4
36	Erhard et al. (2022)	Review / methods primer	Metabolic labeling	No	https://doi.org/10.1038/s43586-022-00157-z
37	Zhang et al. (2025)	Benchmarking	Metabolic labeling	No	https://doi.org/10.1038/s41467-025-61375-z
38	Shimamura (2025)	Review	Both (mainly splicing)	No	https://doi.org/10.1016/j.alit.2025.08.005
39	Wang et al. (2025)	Review	Both	No	https://doi.org/10.1093/bib/bbaf339
40	Luo et al. (2026)	Benchmarking	Splicing	No	https://doi.org/10.1016/j.crmeth.2026.101367
41	Huang et al. (2026)	Benchmarking	Splicing	No	https://doi.org/10.64898/2026.01.03.697314
42	Ancheta et al. (2024)	Benchmarking / comparative	Splicing	No	https://doi.org/10.1101/2024.06.25.600667
43	Furlan et al. (2021)	Review	Metabolic-labeling modelling	No	https://doi.org/10.1093/bib/bbaa389
